# Phages-bacteria interactions underlying the dynamics of polyhydroxyalkanoates-producing mixed microbial cultures via meta-omics study

**DOI:** 10.1101/2024.12.25.630301

**Authors:** Jian Yao, Yan Zeng, Xia Hong, Meng Wang, Quan Zhang, Yating Chen, Min Gou, Zi-Yuan Xia, Yue-Qin Tang

**Author notes:** Correspondence: Yue-Qin Tang.

## Abstract

The dynamics of the structure of polyhydroxyalkanoates-producing mixed microbial cultures (PHA-MMCs) during enrichment and maintenance is an unsolved problem. The effect of phages has been proposed as a cause of dynamic changes in community structure, but evidence is lacking. To address this question, we enriched five PHA-MMCs and sampled temporally to study the interactions between phage and prokaryotic members by combining metagenomics and metatranscriptomics. 963 metagenome-assemble genomes and 4294 phage operational taxonomic units were assembled from bulk metagenomic data. There were complex interactions between the phages in Casadabanvirus and Unclassified Hendrixvirinae and the dominant species in *Azomonas*, *Paracoccus*, *Thauera* and *Breundimonas*. The dynamic change of the structure of phage and prokaryotic communities were remarkably consistent. Further structural equation modeling analysis showed that phage communities could significantly affect the activity and community structure of prokaryotic microorganisms. In addition, seven key auxiliary metabolic genes (phaC, fadJ, acs, ackA, phbB, acdAB and fadD) in the PHA synthesis pathway were identified from phage sequences. Importantly, these auxiliary metabolic genes were expressed at the transcriptional level, indicating that they were in an active functional state. This meta-analysis provides the first catalog of phages in PHA-MMCs and the auxiliary metabolic genes they carry, as well as how they play a role in the dynamic changes of prokaryotic communities. This study provides a reference for subsequent studies on understanding and regulating the microbial community structure of artificial open microbial systems.

**Importance:** The synthesis of biodegradable plastic PHA from organic waste through mixed microbial cultures (MMCs), with extremely low cost, has the potential for expanded production. However, there is a gap of understanding of the dynamics of dominant species in MMCs to better control community structure. Our results demonstrate for the first time the impact of phages on the structure of prokaryotic communities in the MMCs. There are complex interactions between the PHA producers (*Azomonas*, *Paracoccus*, *Thauera*) and phages (Casadabanvirus and Unclassified Hendrixvirinae). Phage communities can negatively regulate the activity and structure of prokaryotic communities. In addition, the auxiliary metabolic genes in the PHA synthesis pathways carried by phages may promote the PHA synthesis ability of prokaryotic members. This study highlights the impact of phages on prokaryotic community structure, suggesting that phages have the potential to become a tool for better controlling the microbial community structure of PHA-MMCs.
