## supplement_informations for "Phages-bacteria interactions underlying the dynamics of polyhydroxyalkanoates-producing mixed microbial cultures via meta-omics study": Table S6.xlsx

### Sheet: Sheet1
Table S6: The statistical characteristics of the interaction network
Node	Type	Node degree	Node betweenness	Node stress	Node eigenvector centrality scores	Node closeness	Clustering coefficient
unclassified_o_Caulobacterales	MAG	1	0	0	0.0912008	0.00421941	0
unclassified_c_Alphaproteobacteria	MAG	1	0	0	0.0948529	0.00414938	0
Rivicola	MAG	1	0	0	0.0948529	0.00414938	0
Parvibaculum	MAG	1	0	0	0.0912008	0.00421941	0
unclassified_o_Hydrogenedentiales	MAG	1	0	0	0.0310584	0.00325733	0
unclassified_f_Xanthomonadaceae	MAG	1	0	0	0.0912008	0.00421941	0
Aquabacterium	MAG	1	0	0	0.0912008	0.00421941	0
unclassified_f_Hyphomonadaceae	MAG	1	0	0	0.0912008	0.00421941	0
unclassified_o_Aggregatilineales	MAG	1	0	0	0.0268359	0.00319489	0
unclassified_o_Xanthomonadales	MAG	1	0	0	0.0948529	0.00414938	0
Neomegalonema	MAG	1	0	0	0.00347909	0.00293255	0
Ramlibacter	MAG	1	0	0	0.0912008	0.00421941	0
unclassified_o_Chitinophagales	MAG	1	0	0	0.0948529	0.00414938	0
Azospirillum	MAG	1	0	0	0.0912008	0.00421941	0
unclassified_p_Myxococcota	MAG	1	0	0	0.0912008	0.00421941	0
unclassified_f_Azospirillaceae	MAG	1	0	0	0.0948529	0.00414938	0
Pseudacidovorax	MAG	1	0	0	0.0912008	0.00421941	0
Roseococcus	MAG	1	0	0	0.0912008	0.00421941	0
Phragmitibacter	MAG	1	0	0	0.0310584	0.00325733	0
Elstera	MAG	1	0	0	0.0912008	0.00421941	0
unclassified_f_Saprospiraceae	MAG	1	0	0	0.0268359	0.00319489	0
Luteolibacter	MAG	1	0	0	0.0310584	0.00325733	0
Glycocaulis	MAG	1	0	0	0.0912008	0.00421941	0
Paenirhodobacter	MAG	1	0	0	0.0948529	0.00414938	0
unclassified_p_Planctomycetota	MAG	1	0	0	0.0948529	0.00414938	0
Niveispirillum	MAG	1	0	0	0.00347909	0.00293255	0
Amaricoccus	MAG	2	8.59835	377	0.186054	0.00502513	0
unclassified_o_Verrucomicrobiales	MAG	2	9.64011	220	0.118037	0.0044843	0
Micavibrio	MAG	2	0.765094	32	0.163326	0.00421941	0
Aquimonas	MAG	2	11.2033	148	0.0993775	0.00436681	0
unclassified_f_Opitutaceae	MAG	2	8.59835	377	0.186054	0.00502513	0
Sphaerotilus	MAG	2	8.59835	377	0.186054	0.00502513	0
unclassified_f_Pseudoxanthobacteraceae	MAG	2	8.59835	377	0.186054	0.00502513	0
Zoogloea	MAG	2	0.765094	32	0.163326	0.00421941	0
unclassified_f_Xanthobacteraceae	MAG	2	3.39223	172	0.159674	0.00456621	0
unclassified_o_Micavibrionales	MAG	2	0.765094	32	0.163326	0.00421941	0
Roseomonas	MAG	2	2.48184	101	0.145007	0.00440529	0
Aquaspirillum	MAG	2	0.765094	32	0.163326	0.00421941	0
Acinetobacter	MAG	2	12.2537	244	0.122259	0.00452489	0
Caenispirillum	MAG	2	8.59835	377	0.186054	0.00502513	0
unclassified_f_Terrimicrobiaceae	MAG	2	9.64011	220	0.118037	0.0044843	0
Caulobacter	MAG	2	8.59835	377	0.186054	0.00502513	0
Terrimicrobium	MAG	2	9.64011	220	0.118037	0.0044843	0
unclassified_f_Burkholderiaceae	MAG	2	8.59835	377	0.186054	0.00502513	0
unclassified_f_Micavibrionaceae	MAG	3	12.7557	581	0.254526	0.00507614	0
Hydrogenophaga	MAG	3	12.7557	581	0.254526	0.00507614	0
unclassified_f_Sphingomonadaceae	MAG	3	12.5065	314	0.179718	0.00444444	0
Rubrivivax	MAG	3	27.8427	640	0.19423	0.00507614	0
Prosthecobacter	MAG	3	26.3283	792	0.21289	0.00518135	0
Pannonibacter	MAG	3	12.316	525	0.23986	0.00507614	0
Terricaulis	MAG	3	25.6366	387	0.131293	0.00460829	0
unclassified_f_Rhodocyclaceae	MAG	4	17.0515	508	0.243968	0.00452489	0
unclassified_o_Rickettsiales	MAG	4	37.3983	1120	0.285585	0.00529101	0
Azomonas	MAG	4	61.8112	1373	0.197355	0.0044843	0
Azoarcus	MAG	4	59.2909	1092	0.132836	0.0044843	0
Comamonas	MAG	4	26.5291	409	0.165869	0.00436681	0
Xanthobacter	MAG	4	16.9974	755	0.308333	0.00512821	0
Sphingomonas	MAG	4	16.9974	755	0.308333	0.00512821	0
Pararhodobacter	MAG	5	42.9928	1055	0.317173	0.00518135	0
Ideonella	MAG	5	45.5712	1183	0.31651	0.00518135	0
Aminobacter	MAG	5	60.0088	1062	0.271688	0.00518135	0
Gemmobacter	MAG	5	41.164	1378	0.335169	0.00529101	0
unclassified_f_Rhodobacteraceae	MAG	5	42.9928	1055	0.317173	0.00518135	0
Hyphomonas	MAG	5	39.4697	984	0.275026	0.00478469	0
unclassified_o_Chthoniobacterales	MAG	5	120.144	1501	0.283917	0.00529101	0
Thauera	MAG	5	41.164	1378	0.335169	0.00529101	0
Brevundimonas	MAG	6	73.0109	1724	0.348425	0.00540541	0
Wagnerdoeblera	MAG	6	76.195	1708	0.348232	0.00540541	0
unclassified_o_Rhizobiales	MAG	6	70.8163	1340	0.325495	0.0052356	0
Rhizobium	MAG	7	103.495	2321	0.376254	0.00558659	0
unclassified_f_Rhizobiaceae	MAG	7	110.447	2035	0.356553	0.00546448	0
Pseudochelatococcus	MAG	7	99.3153	1941	0.358451	0.00546448	0
Paracoccus	MAG	8	355.495	3059	0.379733	0.00578035	0
Pbunavirus	pOTU	1	0	0	0.0269303	0.00363636	0
Unclassified_sf_Hendrixvirinae	pOTU	2	1.27373	21	0.0313196	0.00343643	0
Marthavirus	pOTU	3	1.96599	26	0.105708	0.00395257	0
Wizardvirus	pOTU	3	0.816216	11	0.0932003	0.00374532	0
Unclassified_sf_Dolichocephalovirinae	pOTU	3	171	495	0.0366788	0.00392157	0
Unclassified_f_Autographiviridae	pOTU	3	0.841627	13	0.0904645	0.00377358	0
Unclassified_f_Phycodnaviridae	pOTU	3	0.841627	13	0.0904645	0.00377358	0
Unclassified_f_Inoviridae	pOTU	4	6.24213	159	0.0952359	0.00383142	0
Unclassified_sf_Sepvirinae	pOTU	5	13.9198	283	0.0862045	0.00383142	0
Unknown	pOTU	14	256.601	4313	0.282922	0.00440529	0
Unclassified_f_Mesyanzhinovviridae	pOTU	15	328.491	5137	0.327438	0.00452489	0
Unclassified_sf_Queuovirinae	pOTU	20	158.455	3151	0.567263	0.00473934	0
Unclassified_f_Casjensviridae	pOTU	27	327.26	6058	0.721884	0.00518135	0
Casadabanvirus	pOTU	46	1364.08	18013	1	0.00645161	0
Unclassified_f_Peduoviridae	pOTU	49	1701.21	21749	0.961498	0.00662252	0
