## supplement_informations for "Phages-bacteria interactions underlying the dynamics of polyhydroxyalkanoates-producing mixed microbial cultures via meta-omics study": Table S7.xlsx

### Sheet: Sheet1
Table S7: The sequence simility among phages of each host
host	The sequence simility among phages
Thauera in Reactor-A	genome	0111D18	0829C2	0919D3	1010E_19	1023C16
	0111D18	100	34.155	0.164	0.172	0.142
	0829C2	34.155	100	0.293	0.306	0.273
	0919D3	0.164	0.293	100	0.184	0.577
	1010E_19	0.172	0.306	0.184	100	15.376
	1023C16	0.142	0.273	0.577	15.376	100
Pararhodobacter in Reactor-A	genome	1010D1	0111B24	0905A3	0111E_3	1010A18	1003C4	1010D3	0912E_8	0919B2	0919C34	0905A6	1026A168
	1010D1	100	31.962	30.274	18.967	23.264	17.106	27.636	0.934	0	0.277	0.576	0.574
	0111B24	31.962	100	50.971	22.692	27.598	20.372	25.075	1.406	0.493	0.489	0.771	1.027
	0905A3	30.274	50.971	100	25.609	27.444	20.352	26.649	1.051	0.195	0.174	0.388	0.635
	0111E_3	18.967	22.692	25.609	100	52.633	23.233	28.894	0.84	0.17	0.312	0.614	0.7
	1010A18	23.264	27.598	27.444	52.633	100	32.605	43.59	1.122	0.219	0.305	0.465	0.59
	1003C4	17.106	20.372	20.352	23.233	32.605	100	31.337	0.369	0.26	1.082	0.544	0.515
	1010D3	27.636	25.075	26.649	28.894	43.59	31.337	100	1.482	0.248	0.407	0.545	0.601
	0912E_8	0.934	1.406	1.051	0.84	1.122	0.369	1.482	100	3.816	0.595	0.281	0.587
	0919B2	0.05	0.493	0.195	0.17	0.219	0.26	0.248	3.816	100	0.343	0.387	0.418
	0919C34	0.277	0.489	0.174	0.312	0.305	1.082	0.407	0.595	0.343	100	3.221	2.87
	0905A6	0.576	0.771	0.388	0.614	0.465	0.544	0.545	0.281	0.387	3.221	100	81.49
	1026A168	0.574	1.027	0.635	0.7	0.59	0.515	0.601	0.587	0.418	2.87	81.49	100
Brevundimonas in Reactor-A	genome	0919B7	0111B24	0905A3	1010E_19	0912D3	0919D2	1010A19	1026A172
	0919B7	100	0.262	0.252	0.137	0.283	0.282	0.47	0.535
	0111B24	0.262	100	50.971	0.345	0.443	0.442	1.061	1.002
	0905A3	0.252	50.971	100	0.285	0.275	0.275	0.433	0.349
	1010E_19	0.137	0.345	0.285	100	0.542	0.541	0.72	0.729
	0912D3	0.283	0.443	0.275	0.542	100	99.936	0.83	0.891
	0919D2	0.282	0.442	0.275	0.541	99.936	100	0.829	0.889
	1010A19	0.47	1.061	0.433	0.72	0.83	0.829	100	73.036
	1026A172	0.535	1.002	0.349	0.729	0.891	0.889	73.036	100
Pseudochelatococcus in Reactor-B	genome	0919B3	1010E_19	0919B8	0111C9	0919B7	1010A20	1010D1	0111B24	0905A3	0111E_3	1010A18	1003C4	1010D3
	0919B3	100	0.346	0.066	0.173	0.126	0	0.127	0.053	0.101	0.017	0.04	0.075	0.172
	1010E_19	0.346	100	0.124	0.221	0.137	0	0.142	0.205	0.162	0.178	0.172	0.027	0.092
	0919B8	0.066	0.124	100	0.146	0.188	0.031	0.201	0.09	0.302	0.074	0.183	1.347	0.191
	0111C9	0.173	0.221	0.146	100	0.798	0	0.152	0.247	0.038	0.16	0.212	0.224	0.176
	0919B7	0.126	0.137	0.188	0.798	100	0.06	0.126	0.174	0.203	0.13	0.289	0.089	0.2
	1010A20	0	0	0	0	0.06	100	0.288	0.23	0.076	0	0.139	0.139	0.108
	1010D1	0.127	0.142	0.201	0.152	0	0.288	100	31.914	30.223	18.802	23.264	16.981	27.589
	0111B24	0.053	0.205	0	0.247	0.174	0.23	31.914	100	50.845	22.623	27.518	20.108	24.949
	0905A3	0.101	0.162	0.302	0	0.203	0.076	30.223	50.845	100	25.489	27.393	20.22	26.519
	0111E_3	0	0.178	0.074	0.16	0.13	0	18.802	22.623	25.489	100	52.573	23.08	28.816
	1010A18	0	0.172	0.183	0.212	0.289	0.139	23.264	27.518	27.393	52.573	100	32.543	43.497
	1003C4	0.075	0.027	1.347	0.224	0.089	0.139	16.981	20.108	20.22	23.08	32.543	100	31.253
	1010D3	0.172	0.092	0.191	0.176	0.2	0.108	27.589	24.949	26.519	28.816	43.497	31.253	100
Gemmobacter in Reactor-B	genome	0111E_3	1010A18	1003C4	1010D3	1026D10	0829B5	0905A134
	0111E_3	100	52.74	23.233	28.894	0.295	0.225	0.328
	1010A18	52.74	100	32.676	43.635	0.213	0.313	0.767
	1003C4	23.233	32.676	100	31.337	0.217	0.36	0.493
	1010D3	28.894	43.635	31.337	100	0.287	0.387	0.669
	1026D10	0.295	0.213	0.217	0.287	100	0.444	1.084
	0829B5	0.225	0.313	0.36	0.387	0.444	100	44.453
	0905A134	0.328	0.767	0.493	0.669	1.084	44.453	100
Azomonas in Reactor-B	genome	0919A17	1023E_43	0905A1	0905D1	1026B9	0829B147	0905B116	1026A6	1026D7
	0919A17	100	12.086	11.837	11.843	3.801	3.837	3.907	3.916	3.921
	1023E_43	12.086	100	99.581	99.614	74.314	74.334	74.217	74	73.978
	0905A1	11.837	99.581	100	99.967	74.313	74.452	74.467	74.166	74.179
	0905D1	11.843	99.614	99.967	100	74.26	74.443	74.414	74.197	74.091
	1026B9	3.801	74.314	74.313	74.26	100	99.759	99.709	99.497	99.597
	0829B147	3.837	74.334	74.452	74.443	99.759	100	99.996	99.848	99.841
	0905B116	3.907	74.217	74.467	74.414	99.709	99.996	100	99.79	99.837
	1026A6	3.916	74	74.166	74.197	99.497	99.848	99.79	100	99.883
	1026D7	3.921	73.978	74.179	74.091	99.597	99.841	99.837	99.883	100
Paracoccus in Reactor-C	genome	1010D1	0111B24	0905A3	0111E_3	1010A18	1003C4	1010D3	0111C6	1010E_23	1023C18	1023E_52	1026A9	0829B5	0905A134
	1010D1	100	31.914	30.223	18.802	23.264	16.981	27.589	0.334	0.322	0.388	0.215	0.172	0.35	0.349
	0111B24	31.914	100	50.845	22.623	27.518	20.108	24.949	0.244	0.393	0.374	10.954	11.108	0.738	0.439
	0905A3	30.223	50.845	100	25.489	27.393	20.22	26.519	0.087	0.474	0.533	0.528	0.585	0.38	0.548
	0111E_3	18.802	22.623	25.489	100	52.573	23.08	28.816	0.107	0.028	0.273	0.218	0.176	0.173	0.169
	1010A18	23.264	27.518	27.393	52.573	100	32.543	43.497	0.072	0.207	0.48	0.316	0.276	0.194	0.404
	1003C4	16.981	20.108	20.22	23.08	32.543	100	31.253	0.177	0.04	0.136	0.194	0.232	0.284	0.278
	1010D3	27.589	24.949	26.519	28.816	43.497	31.253	100	0.275	0.24	0.367	0.319	0.304	0.3	0.373
	0111C6	0.334	0.244	0.087	0.107	0.072	0.177	0.275	100	2.946	0.157	0.475	0.345	0.253	0.233
	1010E_23	0.322	0.393	0.474	0.028	0.207	0.04	0.24	2.946	100	23.342	2.925	2.527	2.778	2.482
	1023C18	0.388	0.374	0.533	0.273	0.48	0.136	0.367	0.157	23.342	100	1.566	1.082	1.313	1.666
	1023E_52	0.215	10.954	0.528	0.218	0.316	0.194	0.319	0.475	2.925	1.566	100	89.194	24.152	16.379
	1026A9	0.172	11.108	0.585	0.176	0.276	0.232	0.304	0.345	2.527	1.082	89.194	100	23.545	16.312
	0829B5	0.35	0.738	0.38	0.173	0.194	0.284	0.3	0.253	2.778	1.313	24.152	23.545	100	44.389
	0905A134	0.349	0.439	0.548	0.169	0.404	0.278	0.373	0.233	2.482	1.666	16.379	16.312	44.389	100
Rubrivivax in Reactor-C	genome	0111D17	0111A19	1003C1	1003C3	1023C34
	0111D17	100	0.412	0.381	1.61	1.47
	0111A19	0.412	100	0.718	0.918	1.38
	1003C1	0.381	0.718	100	1.787	1.857
	1003C3	1.61	0.918	1.787	100	2.992
	1023C34	1.47	1.38	1.857	2.992	100
Azomonas in Reactor-C	genome	0111C136	0919A17	1023E_43	0905A1	0905D1	1026B9	0829B147	0905B116	1026A6	1026D7
	0111C136	100	0	0	0	0	0	0	0	0	0
	0919A17	0	100	12.022	11.774	11.779	3.801	3.837	3.907	3.916	3.921
	1023E_43	0	12.022	100	99.581	99.614	74.314	74.334	74.217	74	73.978
	0905A1	0	11.774	99.581	100	99.967	74.313	74.452	74.467	74.166	74.179
	0905D1	0	11.779	99.614	99.967	100	74.26	74.443	74.414	74.197	74.091
	1026B9	0	3.801	74.314	74.313	74.26	100	99.759	99.709	99.497	99.597
	0829B147	0	3.837	74.334	74.452	74.443	99.759	100	99.996	99.848	99.841
	0905B116	0	3.907	74.217	74.467	74.414	99.709	99.996	100	99.79	99.837
	1026A6	0	3.916	74	74.166	74.197	99.497	99.848	99.79	100	99.883
	1026D7	0	3.921	73.978	74.179	74.091	99.597	99.841	99.837	99.883	100
Pseudochelatococcus in Reactor-D	genome	1010A18	1010D3	0912D3	0919D2	1010E_19	1026B3
	1010A18	100	43.635	0.291	0.29	0.286	0.529
	1010D3	43.635	100	0.16	0.159	0.191	0.359
	0912D3	0.291	0.16	100	99.936	0.542	0.343
	0919D2	0.29	0.159	99.936	100	0.541	0.308
	1010E_19	0.286	0.191	0.542	0.541	100	8.682
	1026B3	0.529	0.359	0.343	0.308	8.682	100
Paracoccus in Reactor-D	genome	1026D4	1010D1	0111B24	0905A3	1003C4	0111E_3	1010A18	1023C18	0111B126	1010E_23	0111A17	0111C6	0111D22	1023C24
	1026D4	100	28.236	10.386	7.649	5.875	7.668	6.307	0.04	0.239	0.111	0.076	0	0.086	0.072
	1010D1	28.236	100	31.914	30.223	16.981	18.802	23.264	0.388	0.258	0.322	0.326	0.334	0.095	0.193
	0111B24	10.386	31.914	100	50.845	20.108	22.623	27.518	0.374	6.411	0.393	0.346	0.244	0.393	0.251
	0905A3	7.649	30.223	50.845	100	20.22	25.489	27.393	0.533	0.468	0.474	0.138	0.087	0.248	0.133
	1003C4	5.875	16.981	20.108	20.22	100	23.08	32.543	0.136	0.238	0.04	0.172	0.177	0.17	0.143
	0111E_3	7.668	18.802	22.623	25.489	23.08	100	52.573	0.273	0.252	0.028	0.08	0.107	0.096	0.034
	1010A18	6.307	23.264	27.518	27.393	32.543	52.573	100	0.48	0.215	0.207	0.345	0.072	0.146	0.115
	1023C18	0.04	0.388	0.374	0.533	0.136	0.273	0.48	100	23.758	23.342	0.16	0.157	0.923	0.483
	0111B126	0.239	0.258	6.411	0.468	0.238	0.252	0.215	23.758	100	28.052	0.281	0.28	0.27	0.129
	1010E_23	0.111	0.322	0.393	0.474	0.04	0.028	0.207	23.342	28.052	100	0.282	2.946	0.336	0.178
	0111A17	0.076	0.326	0.346	0.138	0.172	0.08	0.345	0.16	0.281	0.282	100	0.928	0.754	0.653
	0111C6	0	0.334	0.244	0.087	0.177	0.107	0.072	0.157	0.28	2.946	0.928	100	26.107	24.778
	0111D22	0.086	0.095	0.393	0.248	0.17	0.096	0.146	0.923	0.27	0.336	0.754	26.107	100	81.609
	1023C24	0.072	0.193	0.251	0.133	0.143	0.034	0.115	0.483	0.129	0.178	0.653	24.778	81.609	100
Brevundimonas in Reactor-D	genome	1010E_19	1010A19	1026A172	0919D5	0912D3	0919D2
	1010E_19	100	0.72	0.729	0.888	0.542	0.541
	1010A19	0.72	100	73.036	2.379	0.83	0.829
	1026A172	0.729	73.036	100	2.352	0.891	0.889
	0919D5	0.888	2.379	2.352	100	3.711	3.704
	0912D3	0.542	0.83	0.891	3.711	100	99.936
	0919D2	0.541	0.829	0.889	3.704	99.936	100
Azomonas in Reactor-E	genome	0919A17	1023E_43	0905A1	0905D1	1026B9	0829B147	0905B116	1026A6	1026D7
	0919A17	100	12.086	11.837	11.843	3.801	3.837	3.907	3.916	3.921
	1023E_43	12.086	100	99.581	99.614	74.314	74.334	74.217	74	73.978
	0905A1	11.837	99.581	100	99.967	74.313	74.452	74.467	74.166	74.179
	0905D1	11.843	99.614	99.967	100	74.26	74.443	74.414	74.197	74.091
	1026B9	3.801	74.314	74.313	74.26	100	99.759	99.709	99.497	99.597
	0829B147	3.837	74.334	74.452	74.443	99.759	100	99.996	99.848	99.841
	0905B116	3.907	74.217	74.467	74.414	99.709	99.996	100	99.79	99.837
	1026A6	3.916	74	74.166	74.197	99.497	99.848	99.79	100	99.883
	1026D7	3.921	73.978	74.179	74.091	99.597	99.841	99.837	99.883	100
unclassified_f_Rhizobiaceae in Reactor-E	genome	0111B125	0111E_128	0829C2	0111A19	1023C35	1010E_30	1010E_19	1023C16
	0111B125	100	0.194	0	0	0	0.187	0.038	0
	0111E_128	0.194	100	0.032	0.42	0.5	0.323	0.232	0.097
	0829C2	0	0.032	100	0.871	0.767	0.16	0.207	0.196
	0111A19	0	0.42	0.871	100	2.006	0.697	9.247	0.347
	1023C35	0.034	0.5	0.767	2.006	100	1.762	1.678	0.577
	1010E_30	0.187	0.323	0.16	0.697	1.762	100	0.762	1.218
	1010E_19	0.038	0.232	0.207	9.247	1.678	0.762	100	15.376
	1023C16	0	0.097	0.196	0.347	0.577	1.218	15.376	100
Paracoccus in Reactor-E	genome	0111C9	0111E_7	0111E_3	0111B24	0905A3	0111C6	1023C18	0111B126	1010E_23
	0111C9	100	0.276	0.207	0.333	0.077	0.04	0.215	0.2	0.287
	0111E_7	0.276	100	0.406	0.869	0.83	0.351	0.588	0.105	1.273
	0111E_3	0.207	0.406	100	22.692	25.609	0.162	0.377	0.354	0.318
	0111B24	0.333	0.869	22.692	100	50.971	0.465	0.638	6.566	0.922
	0905A3	0.077	0.83	25.609	50.971	100	0.303	0.834	0.571	0.676
	0111C6	0.04	0.351	0.162	0.465	0.303	100	0.249	0.401	3.215
	1023C18	0.215	0.588	0.377	0.638	0.834	0.249	100	23.896	23.581
	0111B126	0.2	0.105	0.354	6.566	0.571	0.401	23.896	100	28.236
	1010E_23	0.287	1.273	0.318	0.922	0.676	3.215	23.581	28.236	100
