## supplement_informations for "Phages-bacteria interactions underlying the dynamics of polyhydroxyalkanoates-producing mixed microbial cultures via meta-omics study": Table S8.xlsx

### Sheet: Sheet1
Table S8: The activity of AMGs in MAGs (blue block) and pOTUs (green block)
AMGs	0111A	0111B	0111C	0111D	0111E	0829B	0829C	0905A	0905B	0905C	0905D	0905E	0912D	0912E	0919A	0919B	0919C	0919D	1003C	1003E	1010A	1010B	1010D	1010E	1023C	1023E	1026A	1026B	1026D
YJ0111A.34.acs.1	70652.2	119172	40950.5	669.958	1523.62	212.324	0	0	16112.6	0	0	4304.61	0	144283	263.166	43062.7	9257.6	26898.8	4145.55	53555.5	47250.7	94274.1	881.253	4350.7	21909.5	518.34	15931.9	49371.4	9315.06
YJ0111A.34.acs.2	379783	285196	27615	1936.23	15307	7056.77	0	200478	385837	35558.4	9939.57	29525.8	115741	344542	4943.7	360746	384048	400214	228209	274212	365645	305436	36788.4	21040.3	166508	3709.43	315181	338664	399332
YJ0111A.34.acs.3	51037.8	44606.8	15684.2	641.493	2917.77	0	0	71529.7	17632	0	0	659.475	7025.23	14214.8	272.983	22421.6	24376.7	12877.9	9640.01	9601.36	20770.9	47663.3	1031.32	416.584	18647.6	0	13132.9	27117.9	8215.12
YJ0111A.34.acs.4	2198.59	2172.71	0	0	0	0	0	0	0	0	0	0	1748.35	2685.46	0	378.305	0	0	0	1737.79	606.865	1459.04	0	165.879	0	0	1155.88	880.689	1168.27
YJ0111B.14.acdAB.1	0	124.165	0	1167.8	0	0	0	0	0	0	0	0	0	0	0	0	0	0	0	0	79.2709	0	0	0	0	0	0	0	0
YJ0111B.15.acs.1	0	40803.7	0	477460	464631	57723.9	463892	0	47641.9	334806	422484	248312	336551	2000.36	0	0	8415.35	21734.7	1325.15	163945	101.759	0	0	451805	5447.16	477685	0	0	1645.52
YJ0111B.15.acs.2	0	8067.56	0	52285	77476	22531.5	50276.5	0	4381.4	71391.9	52044.1	229096	34914.3	1186.01	0	0	0	3555.62	1127.28	17568.6	0	0	0	82648.6	6950.67	89890.2	0	0	0
YJ0111B.15.acs.3	0	79.6948	0	6371.14	1217.59	1662.83	3345.38	0	0	3996.36	5771.65	3467.5	3078.21	0	0	0	0	0	0	4079.49	0	0	109.549	9735.08	0	1739.75	0	0	0
YJ0111B.21.fadD.1	0	1776.06	117811	0	0	0	0	0	0	0	0	0	0	0	0	0	0	0	9086.74	0	1090.28	0	29859.9	0	7003.49	0	802.004	0	6347.01
YJ0111B.21.fadD.2	0	6857.85	351497	7382.47	0	0	0	0	0	1841.46	0	0	0	0	0	0	6711.34	0	107849	0	3798.01	0	295867	201.86	112948	0	2425.18	0	90987.7
YJ0111B.44.acs.1	0	568.96	0	0	0	0	0	0	0	0	0	0	0	0	0	0	0	0	0	455.07	0	0	0	173.753	0	73.9313	0	0	0
YJ0111B.44.acs.2	0	549.821	0	0	0	0	0	0	0	0	0	0	0	0	0	0	0	0	0	7256.07	0	14.4792	0	671.631	0	0	0	0	0
YJ0111B.44.fadD.1	0	0	0	0	0	0	0	0	0	0	0	0	0	0	0	0	0	0	0	0	0	0	0	0	0	0	0	0	0
YJ0111B.44.fadD.2	0	0	0	0	0	0	0	0	0	0	0	0	0	0	0	0	0	0	0	0	0	0	0	0	0	0	0	0	0
YJ0111B.5.acs.1	0	0	0	0	0	0	0	0	0	0	0	0	8781.54	363.151	20.9987	1330.1	5540.16	2146.32	0	0	174.179	129.325	93.7566	0	0	0	640.629	961.629	1408.31
YJ0111B.5.acs.2	0	0	0	0	0	0	0	0	0	0	0	0	0	206.574	0	0	0	0	0	0	0	0	0	0	0	0	0	0	700.962
YJ0111B.5.acs.3	0	0	0	0	0	102.272	0	0	4434.91	0	0	331.751	0	52.1955	63.3808	3249.96	6131.4	6478.29	570.522	0	920.026	187.943	471.646	0	0	0	10191.8	3637.81	3069.97
YJ0111B.5.acs.4	0	0	0	0	0	0	0	0	0	0	0	344.369	0	54.1807	0	198.446	0	2241.56	0	0	90.9542	30.014	0	0	0	0	250.896	0	0
YJ0111D.20.acdAB.1	0	0	0	583.9	0	0	0	0	0	0	0	0	0	0	0	0	0	0	0	0	0	0	0	0	0	0	0	0	0
YJ0111E.20.fadJ.1	0	0	0	0	5588.59	0	0	0	0	0	0	0	0	0	0	0	0	0	0	0	0	0	0	0	0	57.6136	0	0	0
YJ0111E.5.ack.1	0	0	0	0	0	0	0	0	0	0	0	0	0	0	0	0	0	0	0	0	0	0	0	0	0	0	0	0	0
YJ0111E.5.ack.2	0	0	0	0	732.5	0	0	0	0	0	0	0	0	0	0	0	0	0	0	0	0	0	0	0	0	0	0	0	0
YJ0111E.5.phaC.1	0	0	0	0	2401.11	0	0	0	0	0	0	0	0	0	0	0	1276.56	0	5226.46	0	0	0	648.101	0	10741.9	0	0	0	0
YJ0111E.5.phaC.2	0	0	0	0	0	0	0	0	0	0	0	0	0	0	0	0	0	0	1229.25	0	0	0	406.484	0	0	0	0	0	0
YJ0111E.5.phbB	0	0	0	0	565.201	0	0	0	0	0	0	0	0	0	0	0	0	0	0	0	0	0	0	0	0	0	0	0	0
YJ0829B.10.acs.1	0	0	0	0	0	75162.7	2990.16	0	2301.8	4762.69	15476.4	5509.9	10088.3	108.361	0	0	0	0	0	0	0	0	0	0	0	0	0	0	0
YJ0829B.10.acs.2	0	0	0	0	0	29839.1	0	0	18187.9	0	2329.31	1943.62	8281.99	122.319	0	0	0	0	0	0	0	0	0	0	0	0	0	0	0
YJ0829B.10.acs.3	0	0	0	0	0	226981	11059.2	0	0	6892.8	6968.34	3322.58	15042.8	418.202	0	0	3349.51	2883.64	0	0	0	0	188.947	0	0	35.7222	0	0	0
YJ0829B.10.fadD.1	0	0	0	0	0	10207.7	0	0	0	0	4133.6	2586.87	0	108.533	0	397.521	0	0	0	0	0	0	0	0	0	0	0	0	0
YJ0829B.10.fadD.2	0	0	0	0	0	61278.4	0	0	12158.9	0	13873	11410.6	5284.97	520.366	0	381.185	2222.81	0	0	0	0	0	0	0	0	0	0	0	470.865
YJ0829B.10.fadD.3	0	0	0	0	0	7622.06	0	0	0	0	0	0	1854.82	0	0	0	0	0	0	0	0	0	0	0	0	0	0	0	0
YJ0829B.21.phaC.1	0	0	0	0	0	470.093	0	0	2548.13	0	0	381.223	0	0	0	0	0	0	0	0	0	0	0	0	0	0	0	0	0
YJ0829B.23.acs.1	0	0	0	0	0	1329.54	0	0	0	0	0	0	0	0	0	0	0	0	0	0	0	0	0	0	0	0	0	0	0
YJ0829B.23.acs.2	0	0	0	0	0	13683.6	0	0	7749.26	0	0	0	1764.34	0	0	0	0	0	0	0	0	0	0	0	0	0	0	0	0
YJ0829B.23.acs.3	0	0	0	0	0	0	0	0	0	0	0	0	0	0	0	0	0	0	0	0	0	0	0	0	0	0	0	0	0
YJ0829B.23.fadD.1	0	0	0	0	0	3213.46	0	0	0	0	0	200.458	0	0	0	0	0	0	0	0	0	0	0	0	0	0	0	0	0
YJ0829C.8.fadJ.1	0	0	0	9122.09	0	4460.37	27918	0	0	57745.9	0	267.937	0	0	0	0	1800.72	0	84322.6	0	0	0	0	0	70080.9	0	0	0	0
YJ0905A.20.phaC.1	0	0	0	0	0	599.894	0	0	0	0	7773.63	0	0	0	41.3079	0	0	0	0	0	171.32	0	0	0	0	0	236.292	0	0
YJ0905B.14.ack.1	0	0	0	0	0	0	0	0	0	0	0	0	0	0	0	0	0	0	0	0	0	0	0	0	0	0	0	0	0
YJ0905B.14.phaC.1	0	0	0	0	0	0	0	0	0	0	0	0	0	0	0	0	599.502	0	0	0	0	0	0	0	0	76.7235	0	0	0
YJ0905B.14A:AE.phbB.1	0	0	0	0	0	0	0	0	0	0	0	0	0	0	0	0	0	0	0	0	0	0	0	0	0	0	0	0	0
YJ0905C.24.phaC.1	0	0	0	0	0	0	0	0	0	872.607	0	0	0	0	0	0	0	0	0	0	0	0	0	0	0	0	0	0	0
YJ0905C.24.phaC.2	0	0	0	0	0	0	0	0	0	0	0	0	0	0	0	0	0	0	0	0	0	0	0	0	0	0	0	0	0
YJ0905C.24.phaC.3	0	0	0	0	0	0	0	0	0	0	0	0	0	0	0	0	0	0	0	0	0	0	0	0	0	0	0	0	0
YJ0905C.33.fadJ.1	0	0	0	0	0	82.5995	0	0	0	0	0	0	0	0	0	0	0	0	0	0	0	0	0	0	0	0	0	0	0
YJ0919A.8.acs.1	0	0	0	0	0	0	0	242762	0	0	0	0	0	0	629.007	0	17167.6	7389.9	2342.9	0	0	59.3695	0	0	9630.71	109.854	0	1867.37	0
YJ0919A.8.acs.2	0	0	0	0	0	0	0	0	0	2362.63	0	0	0	0	435.162	0	12629.1	2965.26	5288.1	226.104	90.2392	89.3342	874.325	0	0	0	0	1673.96	0
YJ1003C.9.fadJ.1	0	0	0	0	0	0	0	0	0	0	0	0	0	0	0	0	0	0	0	0	0	0	0	0	0	0	0	0	0
YJ1003E.6.phaC.1	0	0	15708.1	0	0	203.612	0	0	0	0	0	0	0	0	0	0	0	0	3407.53	1311.27	0	0	0	917.879	9337.98	71.01	0	0	0
YJ1010D.22.ack.1	0	0	0	0	0	0	0	0	0	0	0	0	0	0	0	0	0	0	0	0	0	0	0	0	0	0	0	0	0
YJ1010D.22.ack.2	0	0	0	0	0	0	0	0	0	0	0	0	0	0	0	0	0	0	0	0	0	0	0	0	0	0	0	0	0
YJ1010D.22.phaC.1	0	0	0	0	0	0	0	0	0	0	0	0	0	0	0	0	0	0	0	0	0	0	0	0	0	0	0	0	0
YJ1010D.22.phaC.2	0	0	0	0	0	0	0	0	0	0	0	0	0	0	0	0	0	0	0	0	0	0	0	0	0	0	0	0	0
YJ1010D.22.phbB.1	0	0	0	0	0	0	0	0	0	0	0	0	0	0	0	0	0	0	0	0	0	0	0	0	0	0	0	0	0
YJ1026B.43.ack.1	4154.82	2156.59	0	0	0	0	0	0	0	0	0	0	0	0	165673	1264.84	0	0	8493	0	54566	7269.46	0	0	0	0	81023.4	2624.47	0
YJ1026B.43.phaC.1	2228.21	2690.54	0	372.134	0	0	0	0	0	0	0	0	0	0	35691.7	661.369	0	0	5263.27	0	7527.66	1800.53	0	0	0	0	27918.9	2990.06	0
YJ1026B.43.phaC.2	0	0	0	0	0	0	0	0	0	0	0	0	0	0	0	0	1106.35	0	0	0	0	0	0	0	0	0	0	0	0
YJ1026B.43.phbB.1	8070.26	16013.8	0	855.756	0	0	0	0	0	0	0	0	0	0	977578	18757.5	0	0	54465.2	0	57392.1	10734.6	500.288	0	0	0	181710	15086	0
0919A6_acs	0	0	0	0	0	0	0	0	0	0	0	0	0	0	0	0	0	0	0	0	0	0	0	0	0	0	0	0	0
0919A145_acs	0	0	0	4818.51	0	0	0	0	0	0	0	0	3517.96	519.575	2502.64	69460.5	0	18629.7	0	0	8722.2	52470.4	189864	83.4435	58362.4	390.555	8100.24	76161.2	2115.67
0912E8_acs	0	0	0	0	0	0	0	0	0	0	0	0	1769.74	2456.94	0	0	0	0	0	0	0	0	0	0	0	0	0	0	0
0919C40_ack	0	0	0	0	0	0	0	0	0	0	0	0	0	0	0	0	1947.18	0	0	0	0	0	0	0	0	0	0	0	0
0905D3_phaC	0	0	0	0	0	0	0	0	0	8304.24	31813.6	0	2019.91	477.32	0	0	0	0	0	0	0	0	0	0	0	0	0	0	0
0111E4_phaC	0	0	0	0	0	0	0	0	0	0	0	0	0	0	0	0	0	0	0	0	0	0	0	0	0	0	0	0	0
1023E61_phaC	0	0	0	0	0	0	0	0	0	0	0	0	0	0	0	0	0	0	0	0	0	0	0	0	0	71.4443	0	0	0
0919C40_phaC	0	0	0	0	0	0	0	0	0	0	0	0	0	0	0	0	19148.4	0	0	0	0	0	0	0	0	0	0	0	0
0905D3_phbB	0	0	0	0	0	0	0	0	0	4156.65	0	0	0	283.718	0	0	0	0	0	0	0	0	1025.49	0	0	0	0	0	0
0111E4_phbB	0	0	0	0	0	0	0	0	0	0	0	0	0	0	0	0	0	0	4651.77	0	0	0	1538.23	0	12747.7	0	0	0	0
0919C40_phbB	0	0	0	0	0	0	0	0	0	0	0	0	0	0	0	0	19694	0	0	0	0	0	0	0	0	0	0	0	0
0905C185_fadJ	0	0	0	10434.4	0	0	6653.01	0	0	9890.37	0	153.242	0	0	0	0	0	0	11595.5	0	0	0	0	0	10832.9	0	0	0	0
0111B31_fadD	0	0	0	0	0	0	0	0	0	0	0	0	0	0	0	0	0	0	0	0	0	0	0	0	0	0	0	0	0
1010A23_acdAB	0	62.0827	0	0	0	0	0	0	0	2075.46	0	0	0	0	0	0	2521.39	4558.47	0	0	396.354	0	0	0	0	0	0	70.0236	0
