## supplement_informations for "Phages-bacteria interactions underlying the dynamics of polyhydroxyalkanoates-producing mixed microbial cultures via meta-omics study": Table S9.xlsx

### Sheet: Sheet1
accession	message	sample_name	sample_title	bioproject_accession	organism	host	isolation_source	collection_date	geo_loc_name	lat_lon	ref_biomaterial	rel_to_oxygen	samp_collect_device	samp_mat_process	samp_size	source_material_id	description
SAMN41753575	Successfully loaded	PHA062	MT0819_R2		PHA-MMCs metagenome062	not applicable	PHA-MMCs Reactor062	2022-08-19	China: Chengdu	40.33 N 103.59 E
SAMN41753576	Successfully loaded	PHA063	MT0829_B_R1		PHA-MMCs metagenome063	not applicable	PHA-MMCs Reactor063	2022-08-29	China: Chengdu	40.33 N 103.59 E
SAMN41753577	Successfully loaded	PHA065	MT0829_C_R1		PHA-MMCs metagenome065	not applicable	PHA-MMCs Reactor065	2022-08-29	China: Chengdu	40.33 N 103.59 E
SAMN41753578	Successfully loaded	PHA066	MT0829_C_R2		PHA-MMCs metagenome066	not applicable	PHA-MMCs Reactor066	2022-08-29	China: Chengdu	40.33 N 103.59 E
SAMN41753579	Successfully loaded	PHA069	MT0905_B_R1		PHA-MMCs metagenome069	not applicable	PHA-MMCs Reactor069	2022-09-05	China: Chengdu	40.33 N 103.59 E
SAMN41753580	Successfully loaded	PHA072	MT0905_C_R2		PHA-MMCs metagenome072	not applicable	PHA-MMCs Reactor072	2022-09-05	China: Chengdu	40.33 N 103.59 E
SAMN41753581	Successfully loaded	PHA074	MT0905_D_R2		PHA-MMCs metagenome074	not applicable	PHA-MMCs Reactor074	2022-09-05	China: Chengdu	40.33 N 103.59 E
SAMN41753582	Successfully loaded	PHA075	MT0905_E_R1		PHA-MMCs metagenome075	not applicable	PHA-MMCs Reactor075	2022-09-05	China: Chengdu	40.33 N 103.59 E
SAMN41753583	Successfully loaded	PHA076	MT0905_E_R2		PHA-MMCs metagenome076	not applicable	PHA-MMCs Reactor076	2022-09-05	China: Chengdu	40.33 N 103.59 E
SAMN41753584	Successfully loaded	PHA077	MT0912_D_R1		PHA-MMCs metagenome077	not applicable	PHA-MMCs Reactor077	2022-09-12	China: Chengdu	40.33 N 103.59 E
SAMN41753585	Successfully loaded	PHA078	MT0912_D_R2		PHA-MMCs metagenome078	not applicable	PHA-MMCs Reactor078	2022-09-12	China: Chengdu	40.33 N 103.59 E
SAMN41753586	Successfully loaded	PHA080	MT0912_E_R2		PHA-MMCs metagenome080	not applicable	PHA-MMCs Reactor080	2022-09-12	China: Chengdu	40.33 N 103.59 E
SAMN41753587	Successfully loaded	PHA082	MT0919_A_R2		PHA-MMCs metagenome082	not applicable	PHA-MMCs Reactor082	2022-09-19	China: Chengdu	40.33 N 103.59 E
SAMN41753588	Successfully loaded	PHA083	MT0919_B_R1		PHA-MMCs metagenome083	not applicable	PHA-MMCs Reactor083	2022-09-19	China: Chengdu	40.33 N 103.59 E
SAMN41753589	Successfully loaded	PHA084	MT0919_B_R2		PHA-MMCs metagenome084	not applicable	PHA-MMCs Reactor084	2022-09-19	China: Chengdu	40.33 N 103.59 E
SAMN41753590	Successfully loaded	PHA085	MT0919_C_R1		PHA-MMCs metagenome085	not applicable	PHA-MMCs Reactor085	2022-09-19	China: Chengdu	40.33 N 103.59 E
SAMN41753591	Successfully loaded	PHA088	MT0919_D_R2		PHA-MMCs metagenome088	not applicable	PHA-MMCs Reactor088	2022-09-19	China: Chengdu	40.33 N 103.59 E
SAMN41753592	Successfully loaded	PHA095	MT1010_B_R1		PHA-MMCs metagenome095	not applicable	PHA-MMCs Reactor095	2022-10-10	China: Chengdu	40.33 N 103.59 E
SAMN41753593	Successfully loaded	PHA097	MT1010_D_R1		PHA-MMCs metagenome097	not applicable	PHA-MMCs Reactor097	2022-10-10	China: Chengdu	40.33 N 103.59 E
SAMN41753594	Successfully loaded	PHA102	MT1023_C_R2		PHA-MMCs metagenome102	not applicable	PHA-MMCs Reactor102	2022-10-23	China: Chengdu	40.33 N 103.59 E
SAMN41753595	Successfully loaded	PHA103	MT1023_E_R1		PHA-MMCs metagenome103	not applicable	PHA-MMCs Reactor103	2022-10-23	China: Chengdu	40.33 N 103.59 E
SAMN41753596	Successfully loaded	PHA104	MT1023_E_R2		PHA-MMCs metagenome104	not applicable	PHA-MMCs Reactor104	2022-10-23	China: Chengdu	40.33 N 103.59 E
SAMN41753597	Successfully loaded	PHA106	MT1026_A_R2		PHA-MMCs metagenome106	not applicable	PHA-MMCs Reactor106	2022-10-26	China: Chengdu	40.33 N 103.60 E
SAMN41753598	Successfully loaded	PHA107	MT1026_B_R1		PHA-MMCs metagenome107	not applicable	PHA-MMCs Reactor107	2022-10-26	China: Chengdu	40.33 N 103.61 E
SAMN41753599	Successfully loaded	PHA108	MT1026_B_R2		PHA-MMCs metagenome108	not applicable	PHA-MMCs Reactor108	2022-10-26	China: Chengdu	40.33 N 103.62 E
SAMN41753600	Successfully loaded	PHA109	MT1026_D_R1		PHA-MMCs metagenome109	not applicable	PHA-MMCs Reactor109	2022-10-26	China: Chengdu	40.33 N 103.63 E
SAMN41753601	Successfully loaded	PHA111	MT0111_A_R1		PHA-MMCs metagenome111	not applicable	PHA-MMCs Reactor111	2023-01-11	China: Chengdu	40.33 N 103.65 E
SAMN41753602	Successfully loaded	PHA113	MT0111_B_R1		PHA-MMCs metagenome113	not applicable	PHA-MMCs Reactor113	2023-01-11	China: Chengdu	40.33 N 103.67 E
SAMN41753603	Successfully loaded	PHA115	MT0111_C_R1		PHA-MMCs metagenome115	not applicable	PHA-MMCs Reactor115	2023-01-11	China: Chengdu	40.33 N 103.69 E
SAMN41753604	Successfully loaded	PHA117	MT0111_D_R1		PHA-MMCs metagenome117	not applicable	PHA-MMCs Reactor117	2023-01-11	China: Chengdu	40.33 N 103.71 E
SAMN41752572	Successfully loaded	PHA001	MG0111_A_R1		PHA-MMCs metagenome001	not applicable	PHA-MMCs Reactor001	2023-01-11	China: Chengdu	40.33 N 103.59 E
SAMN41752573	Successfully loaded	PHA002	MG0111_A_R2		PHA-MMCs metagenome002	not applicable	PHA-MMCs Reactor002	2023-01-11	China: Chengdu	40.33 N 103.59 E
SAMN41752574	Successfully loaded	PHA004	MG0111_B_R2		PHA-MMCs metagenome004	not applicable	PHA-MMCs Reactor004	2023-01-11	China: Chengdu	40.33 N 103.59 E
SAMN41752575	Successfully loaded	PHA006	MG0111_C_R2		PHA-MMCs metagenome006	not applicable	PHA-MMCs Reactor006	2023-01-11	China: Chengdu	40.33 N 103.59 E
SAMN41752576	Successfully loaded	PHA008	MG0111_D_R2		PHA-MMCs metagenome008	not applicable	PHA-MMCs Reactor008	2023-01-11	China: Chengdu	40.33 N 103.59 E
SAMN41752577	Successfully loaded	PHA010	MG0111_E_R2		PHA-MMCs metagenome010	not applicable	PHA-MMCs Reactor010	2023-01-11	China: Chengdu	40.33 N 103.59 E
SAMN41752578	Successfully loaded	PHA011	MG0819_R1		PHA-MMCs metagenome011	not applicable	PHA-MMCs Reactor011	2022-08-19	China: Chengdu	40.33 N 103.59 E
SAMN41752579	Successfully loaded	PHA012	MG0819_R2		PHA-MMCs metagenome012	not applicable	PHA-MMCs Reactor012	2022-08-19	China: Chengdu	40.33 N 103.59 E
SAMN41752580	Successfully loaded	PHA013	MG0829_B_R1		PHA-MMCs metagenome013	not applicable	PHA-MMCs Reactor013	2022-08-29	China: Chengdu	40.33 N 103.59 E
SAMN41752581	Successfully loaded	PHA014	MG0829_B_R2		PHA-MMCs metagenome014	not applicable	PHA-MMCs Reactor014	2022-08-29	China: Chengdu	40.33 N 103.59 E
SAMN41752582	Successfully loaded	PHA015	MG0829_C_R1		PHA-MMCs metagenome015	not applicable	PHA-MMCs Reactor015	2022-08-29	China: Chengdu	40.33 N 103.59 E
SAMN41752583	Successfully loaded	PHA017	MG0905_A_R1		PHA-MMCs metagenome017	not applicable	PHA-MMCs Reactor017	2022-09-05	China: Chengdu	40.33 N 103.59 E
SAMN41752584	Successfully loaded	PHA021	MG0905_C_R1		PHA-MMCs metagenome021	not applicable	PHA-MMCs Reactor021	2022-09-05	China: Chengdu	40.33 N 103.59 E
SAMN41752585	Successfully loaded	PHA023	MG0905_D_R1		PHA-MMCs metagenome023	not applicable	PHA-MMCs Reactor023	2022-09-05	China: Chengdu	40.33 N 103.59 E
SAMN41752586	Successfully loaded	PHA024	MG0905_D_R2		PHA-MMCs metagenome024	not applicable	PHA-MMCs Reactor024	2022-09-05	China: Chengdu	40.33 N 103.59 E
SAMN41752587	Successfully loaded	PHA025	MG0905_E_R1		PHA-MMCs metagenome025	not applicable	PHA-MMCs Reactor025	2022-09-05	China: Chengdu	40.33 N 103.59 E
SAMN41752588	Successfully loaded	PHA026	MG0905_E_R2		PHA-MMCs metagenome026	not applicable	PHA-MMCs Reactor026	2022-09-05	China: Chengdu	40.33 N 103.59 E
SAMN41752589	Successfully loaded	PHA027	MG0912_D_R1		PHA-MMCs metagenome027	not applicable	PHA-MMCs Reactor027	2022-09-12	China: Chengdu	40.33 N 103.59 E
SAMN41752590	Successfully loaded	PHA028	MG0912_D_R2		PHA-MMCs metagenome028	not applicable	PHA-MMCs Reactor028	2022-09-12	China: Chengdu	40.33 N 103.59 E
SAMN41752591	Successfully loaded	PHA029	MG0912_E_R1		PHA-MMCs metagenome029	not applicable	PHA-MMCs Reactor029	2022-09-12	China: Chengdu	40.33 N 103.59 E
SAMN41752592	Successfully loaded	PHA030	MG0912_E_R2		PHA-MMCs metagenome030	not applicable	PHA-MMCs Reactor030	2022-09-12	China: Chengdu	40.33 N 103.59 E
SAMN41752593	Successfully loaded	PHA033	MG0919_B_R1		PHA-MMCs metagenome033	not applicable	PHA-MMCs Reactor033	2022-09-19	China: Chengdu	40.33 N 103.59 E
SAMN41752594	Successfully loaded	PHA034	MG0919_B_R2		PHA-MMCs metagenome034	not applicable	PHA-MMCs Reactor034	2022-09-19	China: Chengdu	40.33 N 103.59 E
SAMN41752595	Successfully loaded	PHA035	MG0919_C_R1		PHA-MMCs metagenome035	not applicable	PHA-MMCs Reactor035	2022-09-19	China: Chengdu	40.33 N 103.59 E
SAMN41752596	Successfully loaded	PHA039	MG1003_C_R1		PHA-MMCs metagenome039	not applicable	PHA-MMCs Reactor039	2022-10-03	China: Chengdu	40.33 N 103.59 E
SAMN41752597	Successfully loaded	PHA040	MG1003_C_R2		PHA-MMCs metagenome040	not applicable	PHA-MMCs Reactor040	2022-10-03	China: Chengdu	40.33 N 103.59 E
SAMN41752598	Successfully loaded	PHA041	MG1003_E_R1		PHA-MMCs metagenome041	not applicable	PHA-MMCs Reactor041	2022-10-03	China: Chengdu	40.33 N 103.59 E
SAMN41752599	Successfully loaded	PHA043	MG1010_A_R1		PHA-MMCs metagenome043	not applicable	PHA-MMCs Reactor043	2022-10-10	China: Chengdu	40.33 N 103.59 E
SAMN41752600	Successfully loaded	PHA045	MG1010_B_R1		PHA-MMCs metagenome045	not applicable	PHA-MMCs Reactor045	2022-10-10	China: Chengdu	40.33 N 103.59 E
SAMN41752601	Successfully loaded	PHA046	MG1010_B_R2		PHA-MMCs metagenome046	not applicable	PHA-MMCs Reactor046	2022-10-10	China: Chengdu	40.33 N 103.60 E
SAMN41752602	Successfully loaded	PHA047	MG1010_D_R1		PHA-MMCs metagenome047	not applicable	PHA-MMCs Reactor047	2022-10-10	China: Chengdu	40.33 N 103.61 E
SAMN41752603	Successfully loaded	PHA049	MG1010_E_R1		PHA-MMCs metagenome049	not applicable	PHA-MMCs Reactor049	2022-10-10	China: Chengdu	40.33 N 103.63 E
SAMN41752604	Successfully loaded	PHA050	MG1010_E_R2		PHA-MMCs metagenome050	not applicable	PHA-MMCs Reactor050	2022-10-10	China: Chengdu	40.33 N 103.64 E
SAMN41752605	Successfully loaded	PHA051	MG1023_C_R1		PHA-MMCs metagenome051	not applicable	PHA-MMCs Reactor051	2022-10-23	China: Chengdu	40.33 N 103.65 E
SAMN41752606	Successfully loaded	PHA052	MG1023_C_R2		PHA-MMCs metagenome052	not applicable	PHA-MMCs Reactor052	2022-10-23	China: Chengdu	40.33 N 103.66 E
SAMN41752607	Successfully loaded	PHA053	MG1023_E_R1		PHA-MMCs metagenome053	not applicable	PHA-MMCs Reactor053	2022-10-23	China: Chengdu	40.33 N 103.67 E
SAMN41752608	Successfully loaded	PHA054	MG1023_E_R2		PHA-MMCs metagenome054	not applicable	PHA-MMCs Reactor054	2022-10-23	China: Chengdu	40.33 N 103.68 E
SAMN41752609	Successfully loaded	PHA055	MG1026_A_R1		PHA-MMCs metagenome055	not applicable	PHA-MMCs Reactor055	2022-10-26	China: Chengdu	40.33 N 103.69 E
SAMN41752610	Successfully loaded	PHA056	MG1026_A_R2		PHA-MMCs metagenome056	not applicable	PHA-MMCs Reactor056	2022-10-26	China: Chengdu	40.33 N 103.70 E
SAMN41752611	Successfully loaded	PHA058	MG1026_B_R2		PHA-MMCs metagenome058	not applicable	PHA-MMCs Reactor058	2022-10-26	China: Chengdu	40.33 N 103.72 E
SAMN41752612	Successfully loaded	PHA059	MG1026_D_R1		PHA-MMCs metagenome059	not applicable	PHA-MMCs Reactor059	2022-10-26	China: Chengdu	40.33 N 103.73 E
SAMN41752613	Successfully loaded	PHA060	MG1026_D_R2		PHA-MMCs metagenome060	not applicable	PHA-MMCs Reactor060	2022-10-26	China: Chengdu	40.33 N 103.74 E
SAMN41761853	Successfully loaded	PHA003	MG0111_B_R1		PHA-MMCs metagenome003	not applicable	PHA-MMCs Reactor003	2023-01-11	China: Chengdu	40.33 N 103.59 E
SAMN41761854	Successfully loaded	PHA005	MG0111_C_R1		PHA-MMCs metagenome005	not applicable	PHA-MMCs Reactor005	2023-01-11	China: Chengdu	40.33 N 103.59 E
SAMN41761855	Successfully loaded	PHA007	MG0111_D_R1		PHA-MMCs metagenome007	not applicable	PHA-MMCs Reactor007	2023-01-11	China: Chengdu	40.33 N 103.59 E
SAMN41761856	Successfully loaded	PHA009	MG0111_E_R1		PHA-MMCs metagenome009	not applicable	PHA-MMCs Reactor009	2023-01-11	China: Chengdu	40.33 N 103.59 E
SAMN41761857	Successfully loaded	PHA016	MG0829_C_R2		PHA-MMCs metagenome016	not applicable	PHA-MMCs Reactor016	2022-08-29	China: Chengdu	40.33 N 103.59 E
SAMN41761858	Successfully loaded	PHA018	MG0905_A_R2		PHA-MMCs metagenome018	not applicable	PHA-MMCs Reactor018	2022-09-05	China: Chengdu	40.33 N 103.59 E
SAMN41761859	Successfully loaded	PHA019	MG0905_B_R1		PHA-MMCs metagenome019	not applicable	PHA-MMCs Reactor019	2022-09-05	China: Chengdu	40.33 N 103.59 E
SAMN41761860	Successfully loaded	PHA020	MG0905_B_R2		PHA-MMCs metagenome020	not applicable	PHA-MMCs Reactor020	2022-09-05	China: Chengdu	40.33 N 103.59 E
SAMN41761861	Successfully loaded	PHA022	MG0905_C_R2		PHA-MMCs metagenome022	not applicable	PHA-MMCs Reactor022	2022-09-05	China: Chengdu	40.33 N 103.59 E
SAMN41761862	Successfully loaded	PHA031	MG0919_A_R1		PHA-MMCs metagenome031	not applicable	PHA-MMCs Reactor031	2022-09-19	China: Chengdu	40.33 N 103.59 E
SAMN41761863	Successfully loaded	PHA032	MG0919_A_R2		PHA-MMCs metagenome032	not applicable	PHA-MMCs Reactor032	2022-09-19	China: Chengdu	40.33 N 103.59 E
SAMN41761864	Successfully loaded	PHA036	MG0919_C_R2		PHA-MMCs metagenome036	not applicable	PHA-MMCs Reactor036	2022-09-19	China: Chengdu	40.33 N 103.59 E
SAMN41761865	Successfully loaded	PHA037	MG0919_D_R1		PHA-MMCs metagenome037	not applicable	PHA-MMCs Reactor037	2022-09-19	China: Chengdu	40.33 N 103.59 E
SAMN41761866	Successfully loaded	PHA038	MG0919_D_R2		PHA-MMCs metagenome038	not applicable	PHA-MMCs Reactor038	2022-09-19	China: Chengdu	40.33 N 103.59 E
SAMN41761867	Successfully loaded	PHA042	MG1003_E_R2		PHA-MMCs metagenome042	not applicable	PHA-MMCs Reactor042	2022-10-03	China: Chengdu	40.33 N 103.59 E
SAMN41761868	Successfully loaded	PHA044	MG1010_A_R2		PHA-MMCs metagenome044	not applicable	PHA-MMCs Reactor044	2022-10-10	China: Chengdu	40.33 N 103.59 E
SAMN41761869	Successfully loaded	PHA048	MG1010_D_R2		PHA-MMCs metagenome048	not applicable	PHA-MMCs Reactor048	2022-10-10	China: Chengdu	40.33 N 103.62 E
SAMN41761870	Successfully loaded	PHA057	MG1026_B_R1		PHA-MMCs metagenome057	not applicable	PHA-MMCs Reactor057	2022-10-26	China: Chengdu	40.33 N 103.71 E
SAMN41761871	Successfully loaded	PHA061	MT0819_R1		PHA-MMCs metagenome061	not applicable	PHA-MMCs Reactor061	2022-08-19	China: Chengdu	40.33 N 103.59 E
SAMN41761872	Successfully loaded	PHA064	MT0829_B_R2		PHA-MMCs metagenome064	not applicable	PHA-MMCs Reactor064	2022-08-29	China: Chengdu	40.33 N 103.59 E
SAMN41761873	Successfully loaded	PHA067	MT0905_A_R1		PHA-MMCs metagenome067	not applicable	PHA-MMCs Reactor067	2022-09-05	China: Chengdu	40.33 N 103.59 E
SAMN41761874	Successfully loaded	PHA068	MT0905_A_R2		PHA-MMCs metagenome068	not applicable	PHA-MMCs Reactor068	2022-09-05	China: Chengdu	40.33 N 103.59 E
SAMN41761875	Successfully loaded	PHA070	MT0905_B_R2		PHA-MMCs metagenome070	not applicable	PHA-MMCs Reactor070	2022-09-05	China: Chengdu	40.33 N 103.59 E
SAMN41761876	Successfully loaded	PHA071	MT0905_C_R1		PHA-MMCs metagenome071	not applicable	PHA-MMCs Reactor071	2022-09-05	China: Chengdu	40.33 N 103.59 E
SAMN41761877	Successfully loaded	PHA073	MT0905_D_R1		PHA-MMCs metagenome073	not applicable	PHA-MMCs Reactor073	2022-09-05	China: Chengdu	40.33 N 103.59 E
SAMN41761878	Successfully loaded	PHA079	MT0912_E_R1		PHA-MMCs metagenome079	not applicable	PHA-MMCs Reactor079	2022-09-12	China: Chengdu	40.33 N 103.59 E
SAMN41761879	Successfully loaded	PHA081	MT0919_A_R1		PHA-MMCs metagenome081	not applicable	PHA-MMCs Reactor081	2022-09-19	China: Chengdu	40.33 N 103.59 E
SAMN41761880	Successfully loaded	PHA086	MT0919_C_R2		PHA-MMCs metagenome086	not applicable	PHA-MMCs Reactor086	2022-09-19	China: Chengdu	40.33 N 103.59 E
SAMN41761881	Successfully loaded	PHA087	MT0919_D_R1		PHA-MMCs metagenome087	not applicable	PHA-MMCs Reactor087	2022-09-19	China: Chengdu	40.33 N 103.59 E
SAMN41761882	Successfully loaded	PHA089	MT1003_C_R1		PHA-MMCs metagenome089	not applicable	PHA-MMCs Reactor089	2022-10-03	China: Chengdu	40.33 N 103.59 E
SAMN41761883	Successfully loaded	PHA090	MT1003_C_R2		PHA-MMCs metagenome090	not applicable	PHA-MMCs Reactor090	2022-10-03	China: Chengdu	40.33 N 103.59 E
SAMN41761884	Successfully loaded	PHA091	MT1003_E_R1		PHA-MMCs metagenome091	not applicable	PHA-MMCs Reactor091	2022-10-03	China: Chengdu	40.33 N 103.59 E
SAMN41761885	Successfully loaded	PHA092	MT1003_E_R2		PHA-MMCs metagenome092	not applicable	PHA-MMCs Reactor092	2022-10-03	China: Chengdu	40.33 N 103.59 E
SAMN41761886	Successfully loaded	PHA093	MT1010_A_R1		PHA-MMCs metagenome093	not applicable	PHA-MMCs Reactor093	2022-10-10	China: Chengdu	40.33 N 103.59 E
SAMN41761887	Successfully loaded	PHA094	MT1010_A_R2		PHA-MMCs metagenome094	not applicable	PHA-MMCs Reactor094	2022-10-10	China: Chengdu	40.33 N 103.59 E
SAMN41761888	Successfully loaded	PHA096	MT1010_B_R2		PHA-MMCs metagenome096	not applicable	PHA-MMCs Reactor096	2022-10-10	China: Chengdu	40.33 N 103.59 E
SAMN41761889	Successfully loaded	PHA098	MT1010_D_R2		PHA-MMCs metagenome098	not applicable	PHA-MMCs Reactor098	2022-10-10	China: Chengdu	40.33 N 103.59 E
SAMN41761890	Successfully loaded	PHA099	MT1010_E_R1		PHA-MMCs metagenome099	not applicable	PHA-MMCs Reactor099	2022-10-10	China: Chengdu	40.33 N 103.59 E
SAMN41761891	Successfully loaded	PHA100	MT1010_E_R2		PHA-MMCs metagenome100	not applicable	PHA-MMCs Reactor100	2022-10-10	China: Chengdu	40.33 N 103.59 E
SAMN41761892	Successfully loaded	PHA101	MT1023_C_R1		PHA-MMCs metagenome101	not applicable	PHA-MMCs Reactor101	2022-10-23	China: Chengdu	40.33 N 103.59 E
SAMN41761893	Successfully loaded	PHA105	MT1026_A_R1		PHA-MMCs metagenome105	not applicable	PHA-MMCs Reactor105	2022-10-26	China: Chengdu	40.33 N 103.59 E
SAMN41761894	Successfully loaded	PHA110	MT1026_D_R2		PHA-MMCs metagenome110	not applicable	PHA-MMCs Reactor110	2022-10-26	China: Chengdu	40.33 N 103.64 E
SAMN41761895	Successfully loaded	PHA112	MT0111_A_R2		PHA-MMCs metagenome112	not applicable	PHA-MMCs Reactor112	2023-01-11	China: Chengdu	40.33 N 103.66 E
SAMN41761896	Successfully loaded	PHA114	MT0111_B_R2		PHA-MMCs metagenome114	not applicable	PHA-MMCs Reactor114	2023-01-11	China: Chengdu	40.33 N 103.68 E
SAMN41761897	Successfully loaded	PHA116	MT0111_C_R2		PHA-MMCs metagenome116	not applicable	PHA-MMCs Reactor116	2023-01-11	China: Chengdu	40.33 N 103.70 E
SAMN41761898	Successfully loaded	PHA118	MT0111_D_R2		PHA-MMCs metagenome118	not applicable	PHA-MMCs Reactor118	2023-01-11	China: Chengdu	40.33 N 103.72 E
SAMN41761899	Successfully loaded	PHA119	MT0111_E_R1		PHA-MMCs metagenome119	not applicable	PHA-MMCs Reactor119	2023-01-11	China: Chengdu	40.33 N 103.73 E
SAMN41761900	Successfully loaded	PHA120	MT0111_E_R2		PHA-MMCs metagenome120	not applicable	PHA-MMCs Reactor120	2023-01-11	China: Chengdu	40.33 N 103.74 E
